# A Urinary Metabolomic Signature Associated with Small Intestinal Bacterial Overgrowth in Children with Short Bowel Syndrome

**DOI:** 10.64898/2026.11.04.762217

**Authors:** Wenjing Zong, Shuheng Gan, Christina M. Zarek, Miao He, Reena Alame, Elicenda Tovar, Sandra Yang, Samuel Huo, Lindsey Albenberg, Xiaowei Zhan, Gary D. Wu, Christina Bales, Andrew Y. Koh

## Abstract

Direct sampling of the small intestinal microbiome is challenging. Urinary metabolites may offer a noninvasive approach to studying microbial functional activity. We used clinically available gas chromatography–mass spectrometry to profile urinary organic acids in 94 children with short bowel syndrome, comparing those with clinically defined small intestinal bacterial overgrowth (SIBO; n=21) with those without SIBO (n=73). SIBO-associated metabolites included microbial fermentation products, dietary derivatives, and host metabolic intermediates. Metabolites enriched in SIBO mapped to aromatic amino acid metabolism, including tryptophan and tyrosine pathways, consistent with altered microbial fermentation. Many associations persisted after adjustment for intestinal anatomy, age, antibiotic exposure, and nutritional composition. These findings identified a urinary metabolic profile associated with clinically defined SIBO in children with short bowel syndrome and support further evaluation of urinary metabolomics as a noninvasive approach to studying small intestinal microbial function.
