## Supplemental file for "A Urinary Metabolomic Signature Associated with Small Intestinal Bacterial Overgrowth in Children with Short Bowel Syndrome"

### Sheet: S1_intestinal anatomy
Supplemental Table 1. Association between intestinal anatomy (ICV presence and colon remaining) and SIBO. Patients were categorized according to ICV presence and colon presence. Colon presence was defined as no or partial colon resection, and colon absence was defined as total colon resection or colon not in continuity. ICV, ileocecal valve.
Intestinal Anatomy	Non-SIBO (n)	SIBO (n)	SIBO prevalence within anatomy group	Prevalence of anatomy within Non-SIBO patients (out of n=73)	Prevalence of anatomy within SIBO patients (out of n=21)
+ICV, +colon	22	5	0.185185	0.30137	0.238095
+ICV, –colon	0	0	0	0	0
–ICV, +colon	13	15	0.535714	0.178082	0.714286
–ICV, –colon	38	1	0.025641	0.520548	0.047619
Total	73	21	0.223404

### Sheet: S2_unadj p diff metab
Supplemental Table 2. Differential metabolites in SIBO (adjusted p>0.05, but unadjusted p<0.05) and their assigned categories and pathways.
Metabolite Name	Categories			Pathway	Log2 Fold Change	Unadjusted p-value
	Microbial	Host	Food/Exposome
Sumiki's acid	TRUE		TRUE	Fungal metabolism; food component	-0.97	0.037
2-Ethylhydracrylic acid	TRUE	TRUE		Inborn error of metabolism; isoleucine metabolism	-0.89	0.028
2,4-Dihydroxybutanoic acid			TRUE	Food component	0.13	0.011
castor oil			TRUE	Food component	0.23	0.022
Butanedioic acid, octenyl-			TRUE	Food component	0.28	0.026
3-Hydroxyisobutyric acid (S or R)		TRUE		Inborn error of metabolism	0.28	0.032
Vanillic acid	TRUE		TRUE	Food component; microbial metabolism	0.38	0.03
4-Hydroxycyclohexylcarboxylic acid	TRUE		TRUE	Food component; Microbial metabolism	0.45	0.014
Pyroglutamic acid		TRUE	TRUE	Inborn error of metabolism; food component	0.63	0.048
3-Hydroxyisobutyric acid (S or R)		TRUE		Inborn error of metabolism	0.78	0.05
trans-Aconitic acid		TRUE	TRUE	Food component; inborn error of metabolism	0.83	0.03
Azelaic acid		TRUE	TRUE	Food component; lipid metabolism	0.84	0.016
2-Furoylglycine		TRUE	TRUE	Food component; inborn error of metabolism	0.89	0.019
Arachidonic acid		TRUE	TRUE	Inflammation pathway; food component	0.91	0.023
p-Hydroxyphenylacetic acid	TRUE		TRUE	Food component; Tyrosine metabolism	1.06	0.024
Phenyllactic acid	TRUE			Phenylalanine metabolism	1.08	0.008

### Sheet: S3_KEGG Pathways
Supplemental Table 3. Metabolite set enrichment analysis of differentially abundant metabolites (LIMMA, adjusted p < 0.05). The metabolites were mapped to KEGG pathways from integrated human and gut bacteria metabolism maps. Raw p-values were used to determine significance.
Pathway	Total	Expected	Hits	Metabolites	Raw p	Significance	Holm p	FDR	Enrichment
Novobiocin biosynthesis	3	0.00365	1	4-Hydroxyphenylpyruvic acid	0.00364	**	0.539	0.539	273.973
Biosynthesis of vancomycin group antibiotics	15	0.0182	1	4-Hydroxyphenylpyruvic acid	0.0181	*	1	1	54.9451
Monobactam biosynthesis	23	0.0279	1	4-Hydroxyphenylpyruvic acid	0.0277	*	1	1	35.8423
Phenylalanine, tyrosine and tryptophan biosynthesis	34	0.0413	1	4-Hydroxyphenylpyruvic acid	0.0407	*	1	1	24.2131
Tryptophan metabolism	48	0.0583	1	Indoleacetic acid	0.0571	ns	1	1	17.1527
Tyrosine metabolism	56	0.068	1	4-Hydroxyphenylpyruvic acid	0.0664	ns	1	1	14.7059
Glyoxylate and dicarboxylate metabolism	58	0.0705	1	Tartaric acid	0.0687	ns	1	1	14.1844
Ubiquinone and other terpenoid-quinone biosynthesis	59	0.0717	1	4-Hydroxyphenylpyruvic acid	0.0698	ns	1	1	13.947
Biosynthesis of amino acids	125	0.152	1	4-Hydroxyphenylpyruvic acid	0.144	ns	1	1	6.57895
Biosynthesis of cofactors	285	0.346	1	4-Hydroxyphenylpyruvic acid	0.304	ns	1	1	2.89017
Metabolic pathways	2150	2.61	3	4-Hydroxyphenylpyruvic acid, Tartaric acid, Indoleacetic acid	0.566	ns	1	1	1.14943
Microbial metabolism in diverse environments	800	0.972	1	p-Hydroxymandelic acid	0.672	ns	1	1	1.02881
Biosynthesis of secondary metabolites	913	1.11	1	4-Hydroxyphenylpyruvic acid	0.727	ns	1	1	0.900901

### Sheet: S4_prediction model features
Supplemental Table 4. Feature importance from the prediction model.
Feature	Importance	Common Name
Colon resection	13.5264
Age	11.4135
HMDB0244966	10.5656	N-Acetyltyrosine
HMDB0000020	7.55965	p-Hydroxyphenylacetic acid
HMDB0244061	7.24148	1,2-Cyclohexanediol
HMDB0001844	7.22619	Methylsuccinic acid
HMDB0000707	6.93063	4-Hydroxyphenylpyruvic acid
HMDB0013713	6.83334	N-Acetyltryptophan
HMDB0000714	6.79721	Hippuric acid
HMDB0000755	6.56964	Hydroxyphenyllactic acid
Food percentage	6.20351
HMDB0000763	6.14876	5-Hydroxyindoleacetic acid
HMDB0000267	6.12132	Pyroglutamic acid
HMDB0000294	5.88626	Urea
HMDB0000197	5.82711	Indoleacetic acid
HMDB0000822	5.4199	p-Hydroxymandelic acid
HMDB0002432	4.76743	Sumiki's acid
HMDB0000448	4.49452	Adipic acid
HMDB0001043	4.32129	Arachidonic acid
NA_hydracrylic	4.27488	3-Meoxy, 4-OH-phe-hydracrylic
HMDB0000779	4.15459	Phenyllactic acid
HMDB0000498	4.13193	4-Deoxyerythronic acid
EN percentage	4.10455
HMDB0000396	4.02063	2-Ethylhydracrylic acid
HMDB0013678	3.97291	4-Hydroxyhippuric acid
HMDB0000500	3.89426	4-Hydroxybenzoic acid
HMDB0000958	3.82112	trans-Aconitic acid
HMDB0001212	3.73479	Hydantoin-5-propionic acid
HMDB0000710	3.65619	4-Hydroxybutyric acid
HMDB0000857	3.53267	Pimelic acid
HMDB0000784	3.45838	Azelaic acid
HMDB0001859	3.45143	Acetaminophen
HMDB0000715	3.28346	Kynurenic acid
HMDB0000439	3.19624	2-Furoylglycine
HMDB0000254	3.14184	Succinic acid
HMDB0000291	3.09552	Vanillylmandelic acid
HMDB0000341	3.07667	2-Octenedioic acid
HMDB0000893	3.05231	Suberic acid
HMDB0031609	2.97465	Phenoxyacetic acid
HMDB0000190	2.93369	L-Lactic acid
HMDB0000094	2.83968	Citric acid
HMDB0000729	2.81724	alpha-Hydroxyisobutyric acid
HMDB0000913	2.78852	Vanillactic acid
HMDB0000207	2.65351	Oleic acid
HMDB0000118	2.61816	Homovanillic acid
HMDB0000127	2.3911	D-Glucuronic acid
HMDB0000072	2.39011	cis-aconitic acid
HMDB0000345	2.3529	3-Hydroxyadipic acid
HMDB0000156	2.32014	Malic acid
HMDB0003156	2.28861	2,3-Butanediol
HMDB0000023	2.23078	(S)-3-Hydroxyisobutyric acid
HMDB0000289	2.213	Uric acid
HMDB0002329	2.20964	Oxalic acid
HMDB0000115	2.16982	Glycolic acid
HMDB0000827	2.15439	Stearic acid
HMDB0002453	2.12226	4-Deoxythreonic acid
HMDB0006116	2.03924	3-Hydroxyhippuric acid
HMDB0004812	1.98018	2,5-Furandicarboxylic acid
HMDB0000622	1.97858	Ethylmalonic acid
HMDB0000669	1.96623	ortho-Hydroxyphenylacetic acid
HMDB0000671	1.89153	Indolelactic acid
HMDB0000525	1.89048	5-Hydroxyhexanoic acid
NA_hexanoic	1.88415	2-ET, 3-oxo-hexanoic
HMDB0000354	1.86275	2-Methyl-3-hydroxybutyric acid
HMDB0000959	1.83453	Tiglylglycine
HMDB0000522	1.82525	3-Methylglutaconic acid
HMDB0000459	1.80198	3-Methylcrotonylglycine
HMDB0000754	1.72444	3-Hydroxyisovaleric acid
HMDB0000220	1.7034	Palmitic acid
HMDB0000202	1.62255	Methylmalonic acid
HMDB0000232	1.59133	Quinolinic acid
HMDB0000134	1.55655	Fumaric acid
HMDB0000440	1.395	3-Hydroxyphenylacetic acid
HMDB0001429	1.3813	Phosphate
HMDB0000700	1.37151	Hydroxypropionic acid
ICV presence	1.35552
HMDB0000511	1.34627	Capric acid
HMDB0000606	1.20936	D-2-Hydroxyglutaric acid
HMDB0000205	1.2088	Phenylpyruvic acid
HMDB0000044	0.894141	Vitamin C
HMDB0000638	0.838918	Dodecanoic acid
Antibiotics	0.771053
HMDB0000379	0.754025	2-Methylcitric acid
HMDB0000208	0.716631	Oxoglutaric acid
HMDB0000678	0.692608	Isovalerylglycine
Sex	0.140686
